# A Multiplexed SEC-MS Approach to Systematically Study the Interplay Between Protein Assembly-States and Phosphorylation Events

**DOI:** 10.1101/2023.01.12.523793

**Authors:** Ella Doron-Mandel, Benjamin J. Bokor, Yanzhe Ma, Lena A. Street, Lauren C. Tang, Ahmed A. Abdou, Neel H. Shah, George A. Rosenberger, Marko Jovanovic

## Abstract

A protein’s molecular interactions and post-translational modifications (PTMs), such as phosphorylation, can be co-dependent and reciprocally co-regulate each other. Although this interplay is central for many biological processes, a systematic method to simultaneously study assembly-states and PTMs from the same sample is critically missing. Here, we introduce SEC-MX (Size Exclusion Chromatography fractions MultipleXed), a global quantitative method combining Size Exclusion Chromatography and PTM-enrichment for simultaneous characterization of PTMs and assembly-states. SEC-MX enhances throughput, allows phosphopeptide enrichment, and facilitates quantitative differential comparisons between biological conditions. Applying SEC-MX to HEK293 and HCT116 cells, we generated a proof-of-concept dataset mapping thousands of phosphopeptides and their assembly-states. Our analysis revealed intricate relationships between phosphorylation events and assembly-states and generated testable hypotheses for follow-up studies. Overall, we establish SEC-MX as a valuable tool for exploring protein functions and regulation beyond abundance changes.
