## Supplementary material for "A Multiplexed SEC-MS Approach to Systematically Study the Interplay Between Protein Assembly-States and Phosphorylation Events": Lists of proteins identified in various parts of the differential analysis

### Sheet: Inventory_tab 
Tab	Description	Section
phos_diff_AssemblyStates	candidate list for proteins for which phosphorylation differed between different assembly-states of the same protein.	"Mapping PTM onto assembly-states"
exclusive_AssemblyState	lists of proteins that had an assembly state uniquely identified in HEK293 or HCT116 (for gSEC and phSEC).	Figure 5C - "SEC-MX enables differential analysis between biological samples"
ScatterPlot_Groups	lists of proteins that were identified in the four sections of the scatterplot indicated in the paper.	Figure 6A -"Apeak centric analysis uncovers different regulation of distinct assembly-states"
*Note: Numbers given in text correspond to UniprotIDs. Here, we present lists of gene names for ease-of-use. However, sometimes multiple UniprotIDs are associated with a single gene name.

### Sheet: phos_diff_AssemblyStates
Incomplete_Alignment
EHD1
hCG_1818442
BAT3
RAVER1
SLC4A1AP
HECTD1
EPB41L3
NOLC1
ABI1
HSPA1B
TJP1
PXN
TJP2
CTNNB1
PNPLA6
GTF2I
MACF1
AMPD2
CUL4B
GBF1
LMNA
TFG
MAPT
IMPDH2
SCFD1
STAT3
NMT1
SGTA
PTBP1
EIF4G1
AKAP8L
CSDE1
MYH9
LARP7
DKC1
PTK2
SKIC2
ARHGEF1
DBR1
BIRC6
AP3D1
HNRNPK
EPB41L2
SIN3A
NPLOC4
TBC1D9B
SBNO1
RPS6KA3
EML3
RANBP3
SSR3
RAB1A
PRRC2C
MAEA
CHTF18
GOSR1
NUP155
PPP2R5D
PPP6R3
CSTF3
NUF2
RANBP1
CAD
DNM1L
COPB2
CD44
TLE3
ANXA2
RBM7
RAN
KHSRP
PGRMC1
EIF3F
COPE
SCAMP3
EREG
XPO1
PGRMC2
EIF3D
TPD52L2
DNPH1
PRPSAP2
SMARCA5
OGA
BUB1B
DIAPH1
SNX2
BRD4
SEC22B
PSIP1
SRP72
STK10
TOMM70
UBXN7
UBE4B
ELP1
KIF4A
VAPB
SNAPIN
CD2BP2
BAG3
AHSG
MT2A
GAPDH
ENO1
NPM1
EPRS1
UMPS
IGF2R
TPR
JUP
ITGB4
PRKACA
CTPS1
PFKL
VCL
NELFE
RPL17
ATP2B1
OSBP
PAICS
RPS3
PSMA3
TARS1
DCK
EPHA2
TKT
MARCKS
RRM2
DNAJA1
SHMT2
HSPA4
CTNNA1
RPL4
TXLNA
IARS1
TMPO
PSMC4
NASP
CARS1
MCM2
NUP153
RANBP2
THOP1
BLVRA
ARFIP1
USP14
EIF5
VCP
EIF3B
SEC61B
RPS3A
SUMO2
PSMC1
SKP1
CSNK2B
RPP30
PRKDC
COG7
FOXK1
CAP1
MAP2K1
AKAP12
SSRP1
COASY
PTK7
MTA1
HDAC1
SNX1
CUL3
UBAP2L
DPYSL3
DYNC1H1
TRIM25
PUM1
USP10
LBR
SEPTIN2
POLD3
MLF2
DBN1
PDS5A
MIA3
NUP188
DCAF8
RIF1
CARMIL1
RPL14
EDC4
SCYL2
DARS2
BRAT1
SND1
MAVS
HDGFL2
MTDH
STX12
GATAD2A
IRF2BP1
ANKHD1
CCAR2
NUP93
ARFGAP1
SERBP1
CXorf38
ZC3H15
GTF3C2
DNAJC9
AKAP1
SMARCC1
SYAP1
FUBP1
DNAJC19
CCDC97
OTUB1
RBM17
VCPIP1
NSUN5
IWS1
PSMD1
EIF3C
NAP1L4
DUSP9
NCAPG
TCF25
WDR77
MYBBP1A
ESYT1
MCMBP
POLR3C
EIF2A
UBE2O
TMX1
UNC45A
DOCK5
GORASP2
EML4
DCP1A
RTN4
PPP4R2
OGFR
RRBP1
DDX20
NRBP1
CDC23
CPSF3
NUP50
STUB1
ZC3H4
POLDIP2
GDA
SUGT1
TMX2
SAMHD1
TELO2
GTF3C3
MAD1L1
DYNC1LI1

### Sheet: exclusive_AssemblyStates
global_HEK	global_HCT	phospho_HEK	phospho_HCT
A8K940	AAR2	A8K940	A8K940
AAAS	AARS2	ACTL6A	ADD1
AAR2	AASDHPPT	AHNAK	AKAP2
ABCB7	AASS	AMPD2	ANAPC2
ABCF3	ACLY	ARHGAP29	ANKS1A
ACACA	ACP2	ATXN2L	ANXA2
ACADVL	ACSL3	C11orf58	AP3D1
ACOT1	ACTR1A	CD44	ARFGAP1
ACOT9	ACTR1B	CTPS1	ARFIP1
ACTR2	ACTR2	DNAJA1	ASH2L
ACYP1	ADA	EDC4	ASPSCR1
ADD1	ADGRE5	EIF3C	ATP2B1
ADD3	ADH5	EIF3G	ATXN2L
ADGRE5	ADRM1	EML4	CAD
AFDN	ADSS2	EPB41L3	CCAR2
AFG2A	AHCYL1	EPHA2	CD2BP2
AFG3L2	AIP	ESYT1	CDK1
AHNAK	AKT1S1	ESYT2	CDK2
AIFM1	ALDH16A1	FOXK1	CFL1
AKAP1	ALDH1A2	G3BP1	CHD4
AKAP12	ALDH7A1	GBF1	CLASP1
ALCAM	ALDH9A1	HAT1	CLIP2
ALDH16A1	AMOT	HSPA8	DENND4C
ALG1	AMPD2	IARS1	DNAJA1
AMPD2	ANAPC2	IGF2BP1	DOCK7
ANAPC7	ANAPC5	KCTD12	EIF3D
ANK2	ANK2	KIF1B	EPS8L2
ANKLE2	ANKS1A	KLC2	EREG
ANXA1	AP1M1	KLC3	FLNB
ANXA2	AP1S1	KLC4	FLNC
ANXA3	AP2A1	LAD1	G3BP1
AP2S1	AP2A2	LLGL1	GIGYF2
AP3B1	AP2B1	LRBA	GOSR1
AP3D1	AP3D1	LSM12	GTF2I
APMAP	AP3M1	LSM14A	HACD3
ARCN1	AP3S1	MAGED2	HSPA1B
ARF1	APMAP	MED1	HTRA2
ARF4	ARF4	MEPCE	HUWE1
ARF5	ARFGAP1	MICALL1	IARS1
ARF6	ARFIP1	NELFE	IGF2BP3
ARHGAP17	ARHGEF11	NF1	IMPDH2
ARHGAP29	ARID2	NFKB1	INPP5F
ARHGEF1	ARL6IP1	PDS5A	INTS3
ARMC6	ARPC5	PLIN3	IRF2BP2
ATAD1	ASF1B	POLR3C	IRF2BPL
ATL3	ASH2L	PPP1R14A	ITGB4
ATP1B1	ATIC	PPP4R2	KIF4A
ATP1B3	ATL3	PRKAR2A	KLC2
ATP5F1C	ATP2A2	PSEN1	KLC3
ATP5F1E	ATP5MC1	PSIP1	LBR
ATP5MC1	ATP5ME	PSMA5	LGALSL
ATP5MJ	ATP5MK	PSMC4	LMNB1
ATP5PB	ATP6V1A	RABGAP1L	LRRFIP1
ATP6V1A	ATXN10	RANBP2	MAD1L1
ATXN10	AUP1	RRM2	MAP3K7
BAG2	BCS1L	RTN4	MARCKS
BAG5	BIN1	SEPTIN7	MARCKSL1
BAT3	BIRC6	SMARCA4	MCM2
BCAS2	BPNT1	SMARCC2	MED24
BSG	BSG	SRGAP2	MLF2
C11orf58	BTAF1	SRSF11	MSH6
C17orf75	BZW2	SSRP1	MT2A
C8orf33	C17orf75	TCOF1	NCAPD2
C8orf82	CAD	TIAM1	NCBP1
CAD	CALU	TMPO	NOLC1
CAPN1	CAP1	TMX1	NUP160
CAPNS1	CARM1	U2AF2	OSBPL11
CARMIL1	CAST	UBL7	PCYT1A
CD151	CBS	USP10	PDAP1
CD320	CBX3	USP24	PDS5A
CD44	CCDC12	WDR44	PGM2
CDC123	CCDC97	WNK1	PGRMC2
CDC37	CCT6A	WRNIP1	PI4K2A
CDC5L	CCT8	YAP1	PKM
CERS2	CD2AP	YBX1	PLIN3
CFL1	CD2BP2		POGZ
CIAO2B	CDC123		PRKAR1A
CKAP5	CDC34		PRKAR2A
CKS1B	CDC37		PRKCI
CLEC16A	CDC5L		PSMD1
CLINT1	CDK5RAP3		PTPN12
CNIH4	CDK6		RAB1A
CNOT2	CDKN2A		RPLP2
COA3	CFAP100		RPRD2
COPB1	CFL2		RTKN
COPS3	CHD4		SEC31A
COPS4	CHMP4B		SEPTIN2
COPS5	CHORDC1		SEPTIN7
CPD	CIAO1		SKP1
CSNK2A2	CISD2		SMARCA4
CTBP1	CKMT1A		SMARCC1
CTBP2	CLASP1		SRSF1
CTNNA1	CLEC16A		STAT1
CTSL	CLIC4		STIP1
CYB5B	CLNS1A		STRN3
CYB5R3	CLPTM1L		SYAP1
CYC1	CLUH		TCEB3
CYP51A1	COA1		TCOF1
DACH2	COASY		TJP1
DAD1	COMMD3		TLE4
DBR1	COPB1		TMX1
DCAF7	COPG1		TPD52L1
DCAF8	COPG2		TRAPPC12
DCAKD	COPS6		TRMT112
DCTN2	COPS7B		U2AF2
DCTN3	COPZ1		UBR1
DDX39A	COX14		UBR5
DDX5	CPVL		UMPS
DECR1	CREBBP		WASHC2A
DERA	CRTAP		WRNIP1
DHODH	CSDE1		XPO1
DHX9	CSE1L
DIABLO	CSNK2A2
DKC1	CSNK2B
DLST	CTBP1
DNAAF5	CTNNA1
DNAJA1	CTPS1
DNAJB1	CUL2
DNAJB11	CUL4B
DNAJB12	CUL5
DNAJC10	CUX1
DNM2	CXorf38
DNMBP	CYB5B
DNPEP	CYC1
DOCK5	CYFIP1
DPM1	CYP51A1
DSP	DAP3
DUSP9	DCK
ECE1	DCP1A
ECPAS	DCTN1
EDC3	DCTN2
EEF1A1	DCTN3
EHBP1L1	DCTN4
EHD1	DDX1
EIF2A	DDX17
EIF3C	DDX20
EIF4A1	DDX39A
ELOB	DDX39B
ELOC	DDX6
ELP1	DENND4C
ELP3	DENR
EMD	DERA
EML4	DIABLO
EPB41L3	DKC1
EPCAM	DLST
EPHA2	DNAJA1
ERCC2	DNAJC19
ESRP1	DNAJC3
ESYT1	DNAJC8
EXOSC1	DNM1L
F11R	DNM2
FAM3C	DOCK7
FASTKD2	DPYSL5
FBXO22	DSP
FDFT1	DUT
FKBP5	DYNC1I2
FOCAD	DYNC1LI1
FOXK1	DYNLRB1
FTSJ3	DYNLT1
FXR1	ECPAS
GALK1	EIF2S1
GANAB	EIF2S2
GAPVD1	EIF2S3
GBF1	EIF3C
GCDH	EIF3D
GEMIN5	EIF3K
GET4	EIF4E2
GIT1	EIF4G1
GIT2	EIF4G2
GLG1	EIF5
GNB1	ELOB
GPATCH11	ELOC
GPD2	ELP1
GPX8	EMC6
GRWD1	EML3
GSTK1	EML4
GYG1	EPB41L2
GYS1	EPB41L3
H1-2	EPHX1
H2AC20	EPN1
H3C15	EPRS1
H4C1	ERAL1
HADHA	ERGIC1
HADHB	ESYT2
HAT1	EXOC1
HBA2	EXOC3
HDAC1	F4ZW62
HEATR3	FAH
HGH1	FAM114A2
HIP1R	FECH
HLA-A	FHL1
HNRNPAB	FKBP5
HNRNPU	FLNB
HNRNPUL1	FLYWCH2
HOOK3	FOCAD
HSD17B10	G3BP1
HSD17B11	GANAB
HSDL2	GAPDH
HSPA1B	GAPVD1
HSPA5	GDPD1
HSPA8	GEMIN4
HSPA9	GFM1
HSPD1	GGH
HSPH1	GIGYF2
HYPK	GLA
IARS1	GLG1
IGF1R	GLMN
IGF2BP1	GLRX3
ILF3	GOLPH3
INTS11	GOLT1B
INTS2	GPD2
IPO11	GPHN
IPO9	GPI
IQGAP1	GPS1
ITGA3	GPX1
ITGA6	GRHPR
ITGAV	GSK3A
ITGB1	GSPT2
ITGB4	GSR
IWS1	GSTK1
JUP	GSTM2
KIF2A	GSTM3
KIF5A	GTF2A1
KLC1	GTF2I
KLC2	GTF3C2
KLC3	GYS1
KLC4	H2AC20
KPNA4	HACD3
KPNA6	HADH
KRT10	HADHA
KRT18	HADHB
KRT19	HAUS4
KRT6C	HAX1
KRT8	HCFC1
L2HGDH	HDAC1
LAD1	HDAC2
LAMB1	HECTD1
LAMP1	HELLS
LANCL2	HERC2
LBR	HGH1
LCLAT1	HGS
LGALS1	HIBADH
LGALS3BP	HLA-A
LLGL1	HMGB3
LPCAT1	HNRNPAB
LPCAT3	HNRNPUL1
LRBA	HSD17B10
LSM1	HSP90B1
LSR	HSPA14
LUC7L	HSPA1B
LUC7L2	HSPA4
LUC7L3	HSPA4L
M6PR	HSPA5
MAGED2	HSPA6
MAIP1	HSPA8
MALT1	HSPBP1
MAP2K3	HSPD1
MAP2K4	HSPH1
MAP4	HTATSF1
MARS1	HUWE1
MCM3	HYOU1
MED17	IARS1
MEPCE	IGF2BP1
MLF2	IKBKB
MLLT11	IMPDH1
MME	IMPDH2
MMS19	INPPL1
MOGS	IQGAP1
MPC2	ITGAV
MRPL11	ITGB1
MRPL16	ITPK1
MRPS24	JPT2
MSH6	KCTD12
MSN	KIF4A
MTREX	KLC3
MTX1	KPNA4
MYCBP	KPNA6
MYH9	KPNB1
MYL6	KRT19
MYO1B	KTN1
MYOF	LAMB1
NAP1L1	LAMP2
NCDN	LARS1
NDC80	LARS2
NDUFA5	LBR
NDUFS2	LCLAT1
NDUFS8	LETM1
NECTIN2	LMF2
NELFCD	LMNA
NELFE	LONP1
NFKB1	LRRC40
NFKB2	LRRFIP1
NFYB	LSM5
NIPSNAP1	LSS
NIPSNAP2	LTA4H
NOLC1	LUC7L2
NOMO2	LUC7L3
NPTN	M6PR
NQO1	MAEA
NRBP1	MAIP1
NSF	MAN2C1
NUF2	MAP2K3
NUP205	MAP2K4
NUP85	MAP3K7
NUP93	MAPT
OGT	MARCKS
ORC3	MARCKSL1
ORC4	MAT2B
OS9	MCM2
OSBP	MCM4
OSBPL8	MCM6
PABPC4	MCM7
PCYOX1	MDH1
PDS5A	MED24
PDXDC1	MICOS10
PFDN2	MIOS
PFKL	MIPEP
PFKM	MLF2
PFKP	MMS19
PGRMC1	MPI
PHB1	MPST
PIK3R4	MRE11
PISD	MRPL18
PKM	MRPL19
PLEC	MRPL39
PLOD1	MRPL41
PLOD3	MRPS15
PLPP2	MRPS2
PMPCA	MRPS6
PNO1	MRPS7
PNPLA6	MSH6
POLD1	MT-ATP8
POLE2	MTA2
POLR1C	MTARC1
POLR1E	MTARC2
POLR2A	MTR
POLR2L	MTREX
POLR3C	MYO1B
POLR3F	NAA10
PPIF	NACA
PPP1CA	NAE1
PPP2R1A	NAMPT
PPP2R2C	NAP1L1
PPP2R5D	NCAPD2
PPP4C	NCBP1
PPP4R2	NCSTN
PPP6C	NDUFAF4
PPP6R1	NDUFS2
PPT1	NELFA
PRAF2	NELFE
PRIM2	NEMF
PRKACB	NIPSNAP2
PRPF19	NLN
PRSS1	NMT1
PSMB4	NOLC1
PSMC2	NONO
PSMC4	NPM1
PSMD10	NPTN
PSMD2	NQO1
PSMD3	NR2F1
PSMD5	NSDHL
PSMD6	NSUN2
PSMD9	NUBP2
PSME2	NUDC
PSMG2	NUDCD1
PTGES2	NUDT21
PTGFRN	NUDT5
PTK7	NUP133
PUF60	NUP210
PUM1	NUP62
PYCR3	NUP85
PYM1	NUP93
QARS1	NUTF2
RAB10	OLA1
RAB13	ORC2
RAB18	OSBP
RAB1A	P3H1
RAB1B	P4HA1
RAB21	PAFAH1B1
RAB2A	PAM16
RAB3GAP1	PANK2
RAB6A	PARP14
RAB7A	PBDC1
RAB8A	PCYT1A
RABGAP1L	PDHA1
RALA	PDHB
RALGAPB	PDIA4
RANBP2	PDIA6
RAP1B	PDS5A
RB1	PEA15
RBBP5	PEPD
RBM25	PES1
RCN2	PFAS
RDH11	PFKL
RER1	PFN2
RFC2	PGRMC1
RFC3	PGRMC2
RFC4	PI4KA
RFC5	PIH1D1
RHEB	PITRM1
RINT1	PKM
RNF20	PLIN3
RNF213	PLOD1
RPL10A	PLOD2
RPL13	PLRG1
RPL14	PLS3
RPL17	PMPCA
RPL18	PNP
RPL21	POGZ
RPL23	POLA1
RPL24	POLR1C
RPL26	POLR2G
RPL27	POLR3D
RPL28	POR
RPL3	PPAT
RPL31	PPME1
RPL32	PPP2CA
RPL35	PPP2CB
RPL38	PPP2R1A
RPL4	PPP2R2A
RPL6	PPP2R2C
RPL7A	PPP2R5D
RPLP2	PPP4C
RPN2	PPP4R2
RPS10	PPP5C
RPS11	PPT1
RPS12	PRAF2
RPS13	PREP
RPS14	PRIM1
RPS15	PRKACB
RPS15A	PRKAR2A
RPS16	PRKCI
RPS17	PRKDC
RPS18	PRMT1
RPS20	PRPF19
RPS25	PRPF3
RPS27A	PRPS1
RPS27L	PRPS2
RPS28	PRRC1
RPS3	PRRC2C
RPS4X	PRTFDC1
RPS6	PSAP
RPS8	PSMA2
RPS9	PSMA3
RRAGC	PSMA4
RRM2	PSMA6
RSU1	PSMA7
RTN4	PSMB4
RUFY1	PSMB5
RUVBL1	PSMB7
RUVBL2	PSMC1
S100A10	PSMC2
S100A6	PSMC4
SAAL1	PSMC5
SAMHD1	PSMD1
SAR1A	PSMD10
SCCPDH	PSMD11
SCD5	PSMD12
SCO1	PSMD14
SCPEP1	PSMD2
SDF4	PSMD3
SDHA	PSMD6
SEC11A	PSMD7
SEC13	PSMD9
SEC23IP	PSME4
SEC61A1	PSMG1
SEC62	PSMG2
SEL1L	PSMG3
SEPTIN11	PSPC1
SF3A1	PSPH
SFN	PTGR1
SFXN1	PTK2
SKIC2	PTPN12
SKIC8	PXMP2
SKP1	PXN
SLC16A3	PYCR1
SLC25A5	PYCR3
SLC29A1	PYM1
SLC2A1	PZP
SLC38A2	QARS1
SLC3A2	QSOX2
SLC7A1	RAB11A
SLC7A5	RAB1A
SMARCA4	RAB2A
SMARCA5	RAB5A
SMARCE1	RAN
SNAPIN	RANBP1
SNRNP200	RAP1B
SNRPA	RAP1GDS1
SNX5	RAP2B
SPCS2	RBBP7
SQOR	RBM12
SRP54	RBM17
SRSF1	RBX1
SRSF11	RCN2
SSR4	RCOR1
SSRP1	RDX
STK26	REEP5
STRN	REPS1
STT3B	REXO2
SUGT1	RHOC
SUPT16H	RIF1
SURF4	RIMOC1
SYNCRIP	RMND5A
SYNGR2	RNH1
SYNJ2BP	RPA1
SYPL1	RPA3
TACC1	RPAP3
TARS1	RPE
TAX1BP3	RPL29
TBC1D4	RPLP1
TBCD	RPLP2
TBRG4	RPRD1B
TCOF1	RPRD2
THEM6	RPS21
THOC2	RPS28
TIAM1	RRM1
TIMELESS	RTN4
TIMM44	RTRAF
TIMM50	RUVBL2
TK1	SAAL1
TLE3	SACM1L
TLN2	SAMHD1
TMED10	SAR1A
TMED4	SCARB2
TMED7	SCCPDH
TMEM109	SEC31A
TMEM123	SEC61A1
TMT1B	SEC61G
TNPO1	SEC63
TNPO2	SEH1L
TNPO3	SEPHS1
TOMM22	SEPTIN11
TOMM70	SEPTIN8
TOR3A	SERBP1
TPD52L1	SF3A1
TPM3	SF3A3
TPRKB	SFPQ
TRAPPC4	SGTA
TRIP13	SH3GL1
TRMT112	SHMT2
TSC22D1	SIGMAR1
TSPAN31	SIN3A
TTI1	SKIC3
TUBA1A	SKP1
TUBA1C	SLC1A3
TUBA4A	SLC1A5
TUBB	SLC25A24
TUBB2A	SLC25A3
TUBB3	SLC25A5
TUBB4A	SLC25A6
TUBB4B	SLC27A2
TUBB6	SLC27A4
TUBGCP2	SLIRP
TYMP	SMARCB1
U2AF1	SMARCC1
UBE2I	SMARCE1
UBE2O	SMC2
UBE3C	SMG7
UBQLN1	SMG8
UBQLN4	SND1
UCHL5	SNRNP70
UCK2	SNRPA
UNC45A	SNRPC
UPF1	SNRPD1
UQCRC1	SNRPD2
UQCRC2	SNX1
USP10	SNX6
USP24	SPART
UTP25	SPC25
VASP	SREK1
VDAC2	SRP68
VDAC3	SRP72
VPS16	SRPRB
VPS18	SRSF1
VPS36	SSR1
VPS41	SSR3
VPS4A	SSRP1
WAPL	STAT3
WASHC5	STIP1
WDR44	STRAP
WDR82	STRN
WNK1	STUB1
WRNIP1	STX8
XPO5	SUCLA2
YBX1	SUPT16H
YTHDF2	SUPT4H1
YWHAG	SYNGR1
ZW10	SYNGR2
hCG_1818442	TBC1D15
	TBCE
	TBL1XR1
	TBPL1
	TBRG4
	TCAF1
	TCOF1
	TFG
	TIMM23
	TIMM44
	TIMM8B
	TJP1
	TKT
	TLE3
	TLE4
	TLN1
	TMED5
	TMED9
	TMEM205
	TMPO
	TMX4
	TNPO1
	TOMM40
	TPD52
	TPD52L1
	TPD52L2
	TPM3
	TPM4
	TRAP1
	TRAPPC11
	TRMT112
	TSPAN3
	TSPAN6
	TSPO
	TSR1
	TTC19
	TUBA1C
	TUBAL3
	TUBB
	TUBB2B
	U2AF1
	UAP1
	UBAP2L
	UBE2A
	UBE2C
	UBFD1
	UBQLN1
	UBR5
	UBXN4
	UBXN7
	UCHL3
	UCHL5
	UCK2
	UGP2
	UMPS
	UNC45A
	UPF1
	UQCRC1
	USO1
	USP14
	UXT
	VASP
	VAT1
	VBP1
	VCP
	VCPIP1
	VPS41
	VPS52
	VTI1A
	WAPL
	WASHC2A
	WDR12
	WDR48
	WDR77
	WDR82
	WRNIP1
	XPNPEP1
	XPO1
	YARS2
	YTHDF3
	YWHAG
	ZBTB10
	ZC3H15
	ZCCHC8
	ZFAND1
	ZNRD2
	ZW10
	hCG_2016942

### Sheet: ScatterPlot_Groups
Group A	Group B	Group C	Group D
BAT3	PXN	EPPK1	BCL2L13
UHRF1	CTNNB1	CHD1L	GPSM1
CTNNBL1	PNPLA6	PAM16	TNIP1
RAVER1	LRBA	PI4KB	ABI2
MYO6	TGOLN2	HELLS	POU2F1
ABI1	LMNA	CHD4	PRCC
ABCC1	HNRNPA1	HSPA1B	EIF4G3
SET	NCL	EIF4G3	GATAD2B
BET1L	MYH9	GTF2I	ARID1B
PHF6	LSR	MID1	TJP2
SLC12A7	MYO18A	FANCD2	DPYSL2
SCRIB	SHTN1	FANCI	TSC2
RAF1	ESPN	NCL	MEA1
SRRM1	SDAD1	HTT	ATXN2
PXN	CHTF18	IRS4	CUX1
KIF21A	GSDMD	NF1	GPI
FRYL	CD44	SKIC2	TACC3
CTNNB1	CTU2	FNBP1	GTF2I
EIF2B5	NHERF1	POGZ	AMPD2
CLUH	TPD52L2	MSH6	FANCI
PARN	PLIN3	TLE4	SCFD1
LRBA	UGDH	MZT2B	NCL
ESYT2	CPNE3	SEC31A	EIF4G1
NIPBL	RSL1D1	CALD1	SLC6A15
TGOLN2	ASMTL	CSTF3	SF1
NELFB	BAG2	BPTF	HTT
STAT1	EGFR	AFDN	KMT2C
USP7	HSPB1	TLE3	R3HDM1
TFG	RPLP2	PGRMC1	SACS
MAPT	HSP90AB1	TRIM24	ATP11C
KPNA2	PRKAR1A	RNF113A	UBA5
STAT3	JUP	HTATSF1	HECTD4
ADAM9	EZR	PSIP1	TAF6
NMT1	HMGA1	CHEK2	NEK1
EIF4G1	PFKL	AHSG	CSDE1
AKAP8L	RPL17	TP53	GGCX
SELENON	RPS3	SSB	AFTPH
CYB5B	ITGA3	CDK1	SKIC2
PTK2	ITPRID2	NPM1	STIM1
NUP160	EPHA2	NEFM	NUP88
RPTOR	S100A11	PDHA1	NUP98
ARHGEF1	CTNNA1	EPB41	TBC1D9B
EBAG9	ARL2	UMPS	POLA1
GOLGA4	RPL4	UCHL3	DAXX
ARHGEF7	NOP2	VDAC1	PELP1
BIRC6	RPL34	U2AF2	SLC4A7
RNF31	RANBP2	MARCKS	CHCHD3
WAC	MVD	DNAJA1	ADD1
CLASP1	EIF6	CAP2	NCOA2
LSR	RPS3A	PEX19	CHTF18
H1-10	PFKP	MAP1B	PPP2R5D
HNRNPK	PLCB3	MARCKSL1	MAP1A
IQGAP3	RPL18A	NASP	CSTF3
JMJD1B	AKAP12	KIF11	C11orf58
A8K940	AHNAK	CDC42EP1	MTMR1
KIAA0930	TWF1	COASY	ASH2L
EIF4ENIF1	ACACA	CHAF1A	RANBP1
DAXX	PTK7	HDAC1	NAP1L1
EML3	SQSTM1	LBR	HNRNPH1
PTMA	TFDP1	BRD3	BOD1L1
TBC1D5	TRIM25	PCBP2	BRD8
ZC3HC1	USP10	MAPRE2	BRAP
APEH	LASP1	QRICH1	GTPBP1
LIMD1	TRIP10	TBC1D10B	DFFA
CTNND1	ARHGAP12	ZNF318	WASL
NFKB1	ARHGAP29	ZMYM4	TXNDC9
ADD1	RPL14	HUWE1	SETD1A
CHEK1	ESRP1	PATL1	ARHGEF11
HARS1	NAPRT	ERC1	STX7
EIF4B	DNMBP	CMTR1	MSI1
RABGEF1	TRIM72	EHBP1	FOXO3
MAP1A	BCL9L	ZC3H15	HTATSF1
RPS6KA1	PPFIBP1	AKAP1	SMARCA5
NPEPPS	ARHGAP18	HDAC2	BRD4
SEC16A	SLC35B2	CREBBP	PPFIA3
TRRAP	DGCR8	SPDL1	CNOT3
IGF2BP2	PDLIM5	CCDC97	STK10
ARL6IP4	NSUN5	USP47	SNAPIN
FTH1	NIBAN2	DUSP9	ACTL6A
BOD1L1	TCF25	PAGR1	TP53
ZNF768	PAXX	PBDC1	RB1
CTU2	UNC45A	NUCKS1	PDHA1
PML	TERF2IP	CHD8	RO60
BET1	LIMA1	IGF2BP1	EPB41
LRCH4	JPT1	HACD3	IGF2R
SLC16A3	GDA	STUB1	CTPS1
MYO9B	SUGT1	MAGED2	NELFE
EEF2K	SH3BP1	SAMHD1	PLCG1
TPD52L2		HEBP2	LMNB1
DENR			PAICS
KIF1C			MCM3
MED14			U2AF2
OGA			PEBP1
SORBS3			TTK
PLIN3			ARL2
TOM1			ARL3
BRD4			MAP2K2
RSL1D1			CAP2
UFL1			PEX19
MPZL1			KDM5C
SGPL1			PRKCI
BAG2			EPS15
BAG3			ABL2
PAK4			VDAC2
EGFR			USP5
RPLP0			RANGAP1
EPRS1			CRK
H1-4			PRRC2A
PRKAR1A			DNM2
XRCC6			HCFC1
GTF2F2			KIF11
DSP			SLC16A1
ITGB4			CLNS1A
STMN1			VCP
PRKACA			MARS1
VCL			RRAS2
PTPRA			PSMC1
OSBP			SKP1
WARS1			RPP38
RPS3			FOXK1
RPS6KB1			PRKCD
EEF1B2			GFPT1
GRK2			CKAP4
MSN			GTF3C1
DCK			TP53BP1
ITPRID2			TMEM115
EPHA2			CHAF1B
TKT			MTA1
CLIP1			UBAP2L
AKT1			POLA2
HSPA4			CTTN
GTF2F1			RBM39
IRS1			MCM6
RPL4			SNX17
GNL1			POLD3
NUP62			DLGAP5
TALDO1			PPP1R7
MDH1			MAPRE2
MTOR			LRRFIP1
NOP2			CEP55
CRKL			MIA3
YAP1			RIF1
GSS			STRIP1
FASN			RNF20
PCYT1A			FAM91A1
CARS1			INTS3
NUP153			DARS2
THOP1			LARP1
MVD			RAB11FIP1
SLC16A1			SND1
RAD23B			HAUS6
TPD52			HDGFL2
EIF6			PBRM1
ACTB			STX12
PSME3			GATAD2A
RPS6			CDAN1
RPL31			NUP93
YBX1			SERBP1
RPP30			NFATC2IP
PRKDC			EHBP1
COG7			ABCF1
CDC42EP1			RAPGEF6
CAP1			DNAJC9
DR1			OSTF1
PLCB3			SMARCC1
MLLT1			FUBP1
NOTCH2			AKT1S1
GFPT1			GPRASP2
NCBP1			DNAJC19
ASPH			OTUB1
AKAP13			VPS50
ACACA			RAB3IP
PSMD2			XPO6
SRSF6			IWS1
TRIM28			ARID3A
G3BP1			NCAPG
PTK7			WRAP53
SQSTM1			C2orf49
EIF4EBP1			XPO4
CUL3			LNPK
DAG1			SLIRP
EIF3A			DHX36
GIT2			ARHGAP35
PRPSAP1			KLC4
PUM1			SMC4
NAA30			RBM12
SEPTIN2			BABAM1
NCAPD2			UCKL1
RAB3GAP1			OCIAD1
WDR43			SPG21
TERF2			CCDC167
MED1			SEC63
HERC1			SEPTIN9
PKN2			BAIAP2L1
ARHGAP12			NRBP1
PDS5A			TLK1
ARHGAP29			TMCO1
GPAT3			STUB1
HP1BP3			TIMELESS
CARMIL1			USP24
ATG16L1			SRRM2
TWF2			CHMP2B
ZCCHC8			DIS3
EDC4			POLDIP2
PDXDC1
LARP1
RAB11FIP1
VPS13C
ZC3HAV1
SETX
ZFYVE16
HDGFL2
VPS13B
YRDC
PPFIBP1
INTS1
PTGR2
PDZD8
VANGL1
PUM2
DDX54
NUP210			UBE2J1
COG1			FHOD1
CHMP7			PSAT1
TRUB1
ATXN2L
PALLD
DDB2
STAM
TMEM230
ARK2N
AKT1S1
OPTN
EDC3
CERS2
PDLIM5
CHAMP1
TRIM47
DOCK7
NSUN5
PPP1R10
VPS35
WRNIP1
CDC5L
EIF3C
ARPC5L
TCF25
MCMBP
RAMAC
PI4K2A
PAXX
DDA1
YJU2
NLN
TNKS1BP1
UBE2O
KLC2
IRF2BPL
TRIOBP
PPA2
ACBD3
OSBPL3
REEP4
DOCK5
SUDS3
PLEKHF2
ANKZF1
GPN1
RTN4
TXLNG
EXOC1
PARVA
PNPO
LYAR
UBAP1
RAI14
CAMSAP3
PTGFRN
RRBP1
CLIP2
SEPTIN9
TRMT112
ERRFI1
AKAP11
AMFR
NUP50
MRTFB
ZBTB21
NSFL1C
PPP6R1
TRIM33
USP24
AKAP2
LRCH1
NOP58
GIT1
SH3BP1
DCAF1
FHOD1
EPN1
TEX264
